# Temperature station matching for elevation-standardised ecological meta-analysis

**DOI:** 10.64898/2026.03.10.709008

**Authors:** Denise Boehnke

## Abstract

1. Standardising temperature data across heterogeneous study sites is essential for ecological meta-analyses, yet elevation-driven lapse rates often confound direct comparisons of coarse-grid climate data. Ecological studies frequently document only site altitude – particularly historical datasets – limiting analysis of thermal influences on spatial organism distribution.
2. A dual-approach protocol was developed to derive regional correction factors (ΔH) from altitude-temperature regressions (Lapse Rate Method: SW Germany/Italian Alps, n=33 stations) and cross-regional station pairs (T^AV^ Matching Method, n=27) with closely aligned long-term mean temperatures (ΔT^AV^ ≤ 1.2°C). Applied to 109 *Ixodes ricinus* study sites across nine European regions, correction factors were calculated only for regions with consistent altitude shifts (ΔH > 100m) relative to Southwest German reference stations.
3. Regional correction factors (ΔH) from both methods included +1300 m (Finland, T^AV^ Matching), +370 m (Netherlands/NE Germany, T^AV^ Matching), and −220 m (Italian Alps, Lapse Rate Method) across five regions. In total, 27 cross-regional T^AV^ matched pairs demonstrated high matching precision (median ΔT^AV^ = 0.05°C, 89 % ≤ 0.2°C). These factors standardised site altitudes to a common SW German thermal reference frame, enabling cross-site comparability.
4. The dual-method protocol requires no automation and is applicable to any taxa with documented site altitudes. The complete methodological workflow - including station data, lapse rate regressions, matching decisions, and correction calculations is publicly available at Zenodo [DOI 10.5281/zenodo.18835116], providing ecologists with a pragmatic, fully reproducible template for elevation-standardised temperature estimation in meta-analyses.
