## Supplemental Table 1 for "Temperature station matching for elevation-standardised ecological meta-analysis"

### Sheet: EU-Data for R_final
No.	Site name	Region	Lat	Lon	Altitude	AltCorr	LatCat.	Nymphs	Source
1	Feldberg	Germany (S)	47.8623	8.0382	1288	1288	3	0	Boehnke et al. 2015
2	Gosheim	Germany (S)	48.0999	8.76	992	992	3	36	Boehnke et al. 2015
3	Allerheiligen	Germany (S)	48.5337	8.1814	773	773	3	4	Boehnke et al. 2015
4	Drackenstein	Germany (S)	48.5566	9.6562	755	755	3	73	Boehnke et al. 2015
5	Villingen-Schw.	Germany (S)	48.0757	8.5666	700	700	3	27	Boehnke et al. 2015
6	Wurzacher Ried	Germany (S)	47.939	9.9253	665	665	3	24	Boehnke et al. 2015
7	Wippingen	Germany (S)	48.4153	9.84	659	659	3	105	Boehnke et al. 2015
8	Schwarzwald	Germany (S)	48.774	8.4425	610	610	3	119	Boehnke et al. 2015
9	Calw	Germany (S)	48.7419	8.8278	532	532	3	105	Boehnke et al. 2015
10	Rosenfeld	Germany (S)	48.3219	8.7241	512	512	3	100	Boehnke et al. 2015
11	Wüstenrot	Germany (S)	49.0994	9.4344	504	504	3	74	Boehnke et al. 2015
12	Hohenheim	Germany (S)	48.6801	9.0898	472	472	3	39	Boehnke et al. 2015
13	Friedrichshafen	Germany (S)	47.6515	9.5121	425	425	3	346	Boehnke et al. 2015
14	Freiburg	Germany (S)	47.9962	7.8816	382	382	3	193	Boehnke et al. 2015
15	Botnang	Germany (S)	48.7877	9.13	349	349	3	618	Boehnke et al. 2015
16	Kirchheim Teck	Germany (S)	48.6286	9.4284	337	337	3	70	Boehnke et al. 2015
17	Eppingen	Germany (S)	49.1107	8.926	268	268	3	101	Boehnke et al. 2015
18	Michaelsberg	Germany (S)	49.0882	8.5726	253	253	3	213	Boehnke et al. 2015
19	Hedwigsquelle	Germany (S)	48.9545	8.4356	215	215	3	298	Boehnke et al. 2015
20	Neckaraue	Germany (S)	48.9862	9.206	204	204	3	106	Boehnke et al. 2015
21	Altenheim	Germany (S)	48.4693	7.7796	147	147	3	319	Boehnke et al. 2015
22	Karlsruhe	Germany (S)	49.028	8.4257	126	126	3	74	Boehnke et al. 2015
23	Staffort	Germany (S)	49.0763	8.5115	122	122	3	438	Boehnke et al. 2015
24	Hardtwald	Germany (S)	49.134	8.4798	117	117	3	264	Boehnke et al. 2015
25	Auwald	Germany (S)	49.1338	8.3765	111	111	3	195	Boehnke et al. 2015
26	Sudiro (VI)	Italian Alps	45.45	11.45	143	0	4	43	Tagliapietra et al. 2011
27	Gauli (VR)	Italian Alps	45.6333	11.1167	858	638	4	45	Tagliapietra et al. 2011
28	Candaten (BL)	Italian Alps	46.15	12.2	650	430	4	1239	Tagliapietra et al. 2011
29	Losego (BL)	Italian Alps	46.1333	12.2667	720	500	4	234	Tagliapietra et al. 2011
30	Monticolo (BZ)	Italian Alps	46.4167	11.2667	510	290	4	99	Tagliapietra et al. 2011
31	Lamar (TN)	Italian Alps	46.1	11.0333	724	504	4	239	Tagliapietra et al. 2011
32	Filari (TN)	Italian Alps	45.9833	10.9667	680	460	4	438	Tagliapietra et al. 2011
33	Caslina (RE)	Italian Alps	44.4333	10.5	598	378	4	2297	Tagliapietra et al. 2011
34	Tramonti di Sotto (PN)	Italian Alps	46.2833	12.7833	418	198	4	142	Tagliapietra et al. 2011
35	Moggio Udinese (DU)	Italian Alps	46.45	13.1833	430	210	4	367	Tagliapietra et al. 2011
36	Lago Revine (TV)	Italian Alps	46	12.25	274	54	4	113	Tagliapietra et al. 2011
37	Kylmänoro	Finland	62.2267	25.7505	83	1383	1	4.6	Cayol et al. 2018
38	Jyskänlaakso	Finland	62.2321	25.8216	87	1387	1	11.2	Cayol et al. 2018
39	Hämeenlahti	Finland	62.2111	25.7864	77	1377	1	3.8	Cayol et al. 2018
40	Sippulanniemi	Finland	62.1858	25.7495	94	1394	1	10.2	Cayol et al. 2018
